# An *in vitro* model of acute horizontal basal cell activation reveals dynamic gene regulatory networks underlying the acute activation phase

**DOI:** 10.1101/2023.12.14.568855

**Authors:** Camila M. Barrios-Camacho, Matthew J. Zunitch, Jonathan D. Louie, Woochan Jang, James E. Schwob

## Abstract

Horizontal basal cells (HBCs) activate only in response to severe olfactory epithelium (OE) injury. This activation is mediated by the loss of the transcription factor TP63. Using the compound phorbol 12-myristate 13-acetate (PMA), we find that we can model the process of acute HBC activation. First, we find that PMA treatment induces a rapid loss in TP63 protein and induces the expression of HOPX and the nuclear translocation of RELA, previously identified to mediate HBC activation. Using bulk RNA sequencing, we find that PMA-treated HBCs pass through various stages of acute activation identifiable by transcriptional regulatory signatures that mimic stages identified *in vivo*. These temporal stages are associated with varying degrees of engraftment and differentiation potential in transplantation assays. Together, this data shows that our model can model physiologically relevant features of HBC activation and identifies new candidates for mechanistic testing.
