## Supplemental Information 1 for "An *in vitro* model of acute horizontal basal cell activation reveals dynamic gene regulatory networks underlying the acute activation phase"

### Sheet: Figure 1B & 1C - In Vivo HBCs
	HBC state, determined by TP63 fluorescence
TimePoint (hours post MTZ injection)	resting (n)	intermediate (n)	activated (n)	total cells quantified per time point (across n = 2 biological replicates)
0	2388	458	339	3185
6	1272	804	1360	3436
12	126	504	1890	2520
24	351	648	1491	2490
48	944	451	1171	2566
168	2408	1171	1081	4660

### Sheet: Figure 1E & 1G - PMA assay
x	HBC state, determined by TP63 fluorescence
TimePoint (hours post PMA treatment)	resting (n)	intermediate (n)	activated (n)		total cells quantified per time point (across n = 3 biological replicates)
0	19186	3277	2615		25078
0.5	21990	2117	1469		25576
1	11702	10420	48816		70938
3	4316	4230	22533		31079
6	1313	4447	20511		26271
8	1795	2104	48049		51948
12	1321	0	28013		29334

### Sheet: Figure 1F - Granularity 
TimePoint (hours post PMA treatment)	total cells quantified per time point (across n = 3 biological replicates)
0	24923
0.5	25401
1	70691
3	30960
6	26154
8	51744
12	29149

### Sheet: Figure 1I & IJ - PMA recovery 
x	HBC state, determined by TP63 fluorescence
TimePoint	resting (n)	intermediate (n)	activated (n)	total cells quantified per time point (across n = 3 biological replicates)
0	5923	1143	763	7829
6	2136	1302	3370	6808
12	3388	1144	2211	6743

### Sheet: Figure 3C - RelA NCI
TimePoint (hours post PMA treatment)	total cells quantified per time point (across n = 3 biological replicates)
0	25078
0.5	25576
1	70938
3	31079
6	26271
8	51948
12	29334
